# Multiple plastid losses within photosynthetic stramenopiles revealed by comprehensive phylogenomics

**DOI:** 10.1101/2024.02.03.578753

**Authors:** Kristina X. Terpis, Eric D. Salomaki, Dovilė Barcytė, Tomáš Pánek, Heroen Verbruggen, Martin Kolisko, J. Craig Bailey, Marek Eliáš, Christopher E Lane

**Affiliations:** Department of Biological Sciences, University of Rhode Island, Kingston RI, USA; Biology Centre, Czech Academy of Sciences, České Budějovice, Czech Republic; Center for Computational Biology of Human Disease and Center for Computation and Visualization, Brown University, Providence, RI, USA; Department of Biology and Ecology, Faculty of Science, University of Ostrava, Czech Republic; Department of Zoology, Faculty of Science, Charles University, Prague, Czech Republic; School of BioSciences, University of Melbourne, Victoria 3010, Australia; Department of Biology and Marine Biology, University of North Carolina, Wilmington, NC, USA

**Keywords:** Ochrophyta, phylogenomics, *Picophagus flagellatus*, plastid loss, Stramenopiles, Synchromophyceae

## Abstract

Ochrophyta is a vast and morphologically diverse group of algae with complex plastids, including familiar taxa with fundamental ecological importance (diatoms or kelp), and a wealth of lesser-known and obscure organisms. The sheer diversity of ochrophytes poses a challenge for reconstructing their phylogeny, with major gaps in sampling and an unsettled placement of particular taxa yet to be tackled. We sequenced transcriptomes from 25 strategically selected representatives and used these data to build the most taxonomically comprehensive ochrophyte-centered phylogenomic supermatrix to date. We employed a combination of approaches to reconstruct and critically evaluate the relationships among ochrophytes. While generally congruent with previous analyses, the updated ochrophyte phylogenomic tree resolved the position of several taxa with previously uncertain placement, and supported a redefinition of the class Synchromophyceae. Our results indicated that the heterotrophic plastid-lacking heliozoan *Actinophrys sol* is not a sister lineage of ochrophytes, as proposed recently, but rather phylogenetically nested among them. In addition, we found *Picophagus flagellatus* to be a secondarily heterotrophic ochrophyte lacking all hallmark plastid genes, yet exhibiting mitochondrial proteins that seem to be genetic footprints of lost plastid organelle. We thus document, for the first time, plastid loss in two separate ochrophyte lineages. Altogether, our study provides a new framework for reconstructing trait evolution in ochrophytes and demonstrates that plastid loss is more common than previously thought.

**Issue Section:** Discoveries
