## Supplemental Table 1 for "Multiple plastid losses within photosynthetic stramenopiles revealed by comprehensive phylogenomics"

### Sheet: stable_1
Table S1. Organisms used in study
Source, data type, and updated nomenclature and taxonomy for data used in this study.
Higher Taxonomy	Lower Taxonomy	Taxon	Data Type	Source		BUSCO Genes (%)			18S rRNA gene sequence source	Notes/Taxonomic Revision Citation
						Complete	Fragmented	Missing
Alveolata	Apicomplexa	Plasmodium falciparum	Genomic	Tice et al. 2021		1	0	0
Alveolata	Apicomplexa	Toxoplasma gondii	Genomic	Tice et al. 2021		1	0	0
Alveolata	Chrompodellids	Chromera velia	Genomic	https://cryptodb.org/common/downloads/Current_Release/CveliaCCMP2878/fasta/data/		0.965	0.029	0.006
Alveolata	Chrompodellids	Vitrella brassicaformis	Genomic	https://cryptodb.org/common/downloads/Current_Release/VbrassicaformisCCMP3155/		0.995	0	0.005
Alveolata	Ciliate	Paramecium tetraurelia	Genomic	Tice et al. 2021		0.988	0.006	0.006
Alveolata	Ciliate	Tetrahymena thermophila	Genomic	Tice et al. 2021		0.994	0	0.006
Alveolata	Dinoflagellata	Noctiluca scintillans	Transcriptomic	Tice et al. 2021		0.929	0.047	0.024
Alveolata	Dinoflagellata	Oxyrrhis marina	Transcriptomic	Tice et al. 2021		0.942	0.041	0.017
Rhizaria	Cercozoa	Bigelowiella natans	Genomic	Tice et al. 2021		0.73	0.114	0.156
Rhizaria	Cercozoa	Mataza sp.	Transcriptome	https://de.cyverse.org/anon-files//iplant/home/shared/imicrobe/projects/104/samples/1696/MMETSP0086_clean.pep.fa & https://de.cyverse.org/anon-files//iplant/home/shared/imicrobe/projects/104/samples/1715/MMETSP0087_clean.pep.fa		0.78	0.09	0.13
Rhizaria	Endomyxa	Lapot gusevi	Transcriptomic	Tice et al. 2021		0.69	0.18	0.13
Rhizaria	Retaria	Ammonia sp.	Transcriptomic	https://figshare.com/articles/Marine_Microbial_Eukaryotic_Transcriptome_Sequencing_Project_re-assemblies/3840153/3		0.404	0.282	0.314		No strain or isolate identifier provided in the original record or in the MMETSP metadata
Rhizaria	Endomyxa	Plasmodiophora brassicae	Genomic	ftp://ftp.ensemblgenomes.org/pub/protists/release-41/fasta/protists_rhizaria1_collection/plasmodiophora_brassicae/pep/		0.894	0.031	0.075
Rhizaria	Retaria	Reticulomyxa filosa	Genomic	Tice et al. 2021		0.416	0.239	0.345
Stramenopiles	Actinophryidae	Actinophrys sol NIES-2497	Transcriptomic	Azuma et al. 2021		0.93	0.05	0.02	manually assembled from RNAseq reads (DRR318512)
Stramenopiles	Developayea	Cubaremonas sp. NIES-1388	Transcriptomic	Tice et al. 2021		0.92	0.06	0.02		"Developayella elegans" https://www.sciencedirect.com/science/article/abs/pii/S1055790322000811
Stramenopiles	Developayea	Cubaremonas variflagellatum	Transcriptomic	Cho et al. 2022		0.7	0.13	0.17
Stramenopiles	Developayea	Develocanicus komovi	Transcriptomic	Cho et al. 2022		0.02	0.04	0.94
Stramenopiles	Developayea	Develocanicus vyazemskyi	Transcriptomic	Cho et al. 2022		0.24	0.15	0.61
Stramenopiles	Developayea	Develocauda condao	Transcriptomic	Cho et al. 2022		0.37	0.19	0.44
Stramenopiles	Developayea	Feodosia pseudopoda	Transcriptomic	Cho et al. 2022		0.07	0.05	0.88
Stramenopiles	Developayea	Koktebelia satura	Transcriptomic	Cho et al. 2022		0.9	0.03	0.07
Stramenopiles	Developayea	Pirsonia chemainus	Transcriptomic	Cho et al. 2022		0.09	0.05	0.86
Stramenopiles	MAST4	Stramenopile sp. MAST-4 clade A 1	Genomic	Tice et al. 2021		0.42	0.06	0.52
Stramenopiles	MAST4	Stramenopile sp. MAST-4 clade A 2	Genomic	Tice et al. 2021		0.52	0.02	0.46
Stramenopiles	MAST4	Stramenopile sp. MAST-4 clade C	Genomic	Tice et al. 2021		0.49	0.03	0.48
Stramenopiles	MAST4	Stramenopile sp. MAST-4 clade E	Genomic	Tice et al. 2021		0.51	0.03	0.46
Stramenopiles	Ochrophyta-Diatomae	Corethron hystrix Strain 308	Transcriptomic	https://de.cyverse.org/anon-files//iplant/home/shared/imicrobe/projects/104/samples/1674/MMETSP0010_clean.pep.fa		0.73	0.14	0.13	HBFR01013360.1
Stramenopiles	Ochrophyta-Diatomae	Fragilariopsis cylindrus CCMP1102	Genomic	Tice et al. 2021		0.94	0.05	0.01	AY485467.1
Stramenopiles	Ochrophyta-Diatomae	Minutocellus polymorphus NH13	Transcriptomic	https://de.cyverse.org/anon-files/iplant/home/shared/imicrobe/projects/104/samples/1900/MMETSP1070_clean.pep.fa		0.97	0.01	0.02	HBJY01031441.1
Stramenopiles	Ochrophyta-Diatomae	Phaeodactylum tricornutum CCAP1055/1	Genomic	Tice et al. 2021		0.96	0.04	0	EF553458.1
Stramenopiles	Ochrophyta-Diatomae	Pseudo-nitzschia multiseries CLN-47	Genome	Tice et al. 2021		1	0	0	scaffold_2352
Stramenopiles	Ochrophyta-Diatomae	Rhizosolenia setigera CCMP1694	Transcriptomic	https://de.cyverse.org/anon-files/iplant/home/shared/imicrobe/projects/104/samples/2039/MMETSP0789_clean.pep.fa		0.97	0	0.03	AY485479.1
Stramenopiles	Ochrophyta-Diatomae	Thalassiosira pseudonana CLN-47	Genomic	Tice et al. 2021		0.97	0.03	0	AY485452.1
Stramenopiles	Ochrophyta-Bolidophyceae	Triparma eleuthera RCC208	Transcriptomic	https://de.cyverse.org/anon-files//iplant/home/shared/imicrobe/projects/104/samples/2102/MMETSP1319_clean.pep.fa		0.71	0.11	0.18	AF167154.1	"Bolidomonas pacifica" Ichinomiya M, Dos Santos AL, Gourvil P, et al. Diversity and oceanic distribution of the Parmales (Bolidophyceae), a picoplanktonic group closely related to diatoms. ISME J. 2016;10(10):2419-2434. doi:10.1038/ismej.2016.38
Stramenopiles	Ochrophyta-Bolidophyceae	Triparma eleuthera Strain RCC2347	Transcriptomic	https://de.cyverse.org/anon-files/iplant/home/shared/imicrobe/projects/104/samples/2103/MMETSP1320_clean.pep.fa		0.65	0.11	0.24	KF422629.1	"Bolidomonas pacifica" Ichinomiya M, Dos Santos AL, Gourvil P, et al. Diversity and oceanic distribution of the Parmales (Bolidophyceae), a picoplanktonic group closely related to diatoms. ISME J. 2016;10(10):2419-2434. doi:10.1038/ismej.2016.38
Stramenopiles	Ochrophyta-Bolidophyceae	Triparma sp. Strain RCC1657	Transcriptomic	https://de.cyverse.org/anon-files/iplant/home/shared/imicrobe/projects/104/samples/2106/MMETSP1321_clean.pep.fa		0.59	0.13	0.28	KF422625.1	"Bolidomonas sp." Ichinomiya M, Dos Santos AL, Gourvil P, et al. Diversity and oceanic distribution of the Parmales (Bolidophyceae), a picoplanktonic group closely related to diatoms. ISME J. 2016;10(10):2419-2434. doi:10.1038/ismej.2016.38
Stramenopiles	Ochrophyta-Chrysoparadoxophyceae	Chrysoparadoxa australica EC13	Transcriptomic	This study		0.78	0.16	0.06	MK189081.1
Stramenopiles	Ochrophyta-Chrysophyceae	Chromulina chionophilia CCMP261	Transcriptomic	This study		0.92	0.04	0.04	M87332.1
Stramenopiles	Ochrophyta-Chrysophyceae	Chrysophyceae sp. TOSAG23-4	Genomic	Tice et al. 2021		0.52	0.06	0.42	sequence from metadata in EukProt v3
Stramenopiles	Ochrophyta-Chrysophyceae	Chrysophyceae sp. TOSAG23-5	Genomic	Tice et al. 2021		0.34	0.02	0.64	sequence not available
Stramenopiles	Ochrophyta-Chrysophyceae	Chrysosaccus sp. CCMP1156	Transcriptomic	This study		0.91	0.05	0.04	EF165120.1
Stramenopiles	Ochrophyta-Chrysophyceae	Dinobryon sp. UTEXLB2267	Transcriptomic	Tice et al. 2021		0.85	0.02	0.13	sequence from metadata in EukProt v3
Stramenopiles	Ochrophyta-Chrysophyceae	Mallomonas marina CCMP3275	Transcriptomic	Tice et al. 2021		0.64	0.07	0.29	HBSM01011689.1	Jeong, M., Kim, J. I., Jo, B. Y., Kim, H. S., Siver, P. A., & Shin, W. (2019). Surviving the marine environment: two new species of Mallomonas (Synurophyceae). Phycologia, 58(3), 276-286.
Stramenopiles	Ochrophyta-Chrysophyceae	Mallomonas sp. CCAC0052	Transcriptomic	1KP project-BOGT		0.84	0.1	0.06	BOGT_scaffold_2051200
Stramenopiles	Ochrophyta-Chrysophyceae	Ochromonadaceae sp. CCMP2298	Transcriptomic	Tice et al. 2021		0.83	0.04	0.13	EU247838.1	The same organism is referred to as "Ochromonadaceae sp. CCMP228" in the NCBI taxonomy database (https://www.ncbi.nlm.nih.gov/Taxonomy/Browser/wwwtax.cgi?id=483371)
Stramenopiles	Ochrophyta-Chrysophyceae	Paraphysomonas bandaiensis Caron Lab isolate	Transcriptomic	https://de.cyverse.org/anon-files/iplant/home/shared/imicrobe/projects/104/samples/2174/MMETSP1103_clean.pep.fa		0.93	0.01	0.06	HBJX01022303.1
Stramenopiles	Ochrophyta-Chrysophyceae	Paraphysomonas imperforata PA2	Transcriptomic	https://de.cyverse.org/anon-files/iplant/home/shared/imicrobe/projects/104/samples/1703/MMETSP0103_clean.pep.fa & https://de.cyverse.org/anon-files/iplant/home/shared/imicrobe/projects/104/samples/1704/MMETSP0104_clean.pep.fa		0.73	0.04	0.23	HBOO01035326.1
Stramenopiles	Ochrophyta-Chrysophyceae	Paraphysomonas vestita GFlagA	Transcriptomic	Tice et al. 2021		0.35	0.09	0.56	HBJW01012097.1
Stramenopiles	Ochrophyta-Chrysophyceae	Pedospumella elongata CCAP955/1	Transcriptomic	Tice et al. 2021		0.83	0.03	0.14	AJ236859.1
Stramenopiles	Ochrophyta-Chrysophyceae	Poteriochromonas sp. BG-1	Transcriptomic	Tice et al. 2021		0.69	0.08	0.23	HBSB01008297.1
Stramenopiles	Ochrophyta-Chrysophyceae	Poterioochromonas sp. CCMP2060	Transcriptomic	This study		0.73	0.12	0.15	EF165113.1
Stramenopiles	Ochrophyta-Chrysophyceae	Synura petersenii CCAC0094	Transcriptomic	1KP project-DBYD		0.59	0.22	0.19	DBYD_scaffold_2000307
Stramenopiles	Ochrophyta-Chrysophyceae	Synura sp. LO234KE	Transcriptomic	Dorrell et al. 2019		0.19	0.13	0.68	HAGD01011813.1
Stramenopiles	Ochrophyta-Chrysophyceae	Synura sp. M0796	Transcriptomic	1KP project-VKVG		0.54	0.15	0.31	VKVG_scaffold_2013775
Stramenopiles	Ochrophyta-Dictyochophyceae	Apedinella radians CCMP1767	Transcriptomic	This study		0.58	0.26	0.16	HQ710559.1
Stramenopiles	Ochrophyta-Dictyochophyceae	Florenciella sp. RCC1587	Transcriptomic	Tice et al. 2021		0.49	0.08	0.43	KF422624.1
Stramenopiles	Ochrophyta-Dictyochophyceae	Octactis speculum CCMP1381	Transcriptomic	Tice et al. 2021		0.75	0.1	0.15	U14385.1
Stramenopiles	Ochrophyta-Dictyochophyceae	Pedinellales sp. CCMP2098	Transcriptomic	Tice et al. 2021		0.68	0.16	0.16	EU247836.1	The taxon name adopted according to the NCBI taxonomy database (https://www.ncbi.nlm.nih.gov/Taxonomy/Browser/wwwtax.cgi?id=483369)
Stramenopiles	Ochrophyta-Dictyochophyceae	Pseudopedinella elastica CCMP716	Transcriptomic	Tice et al. 2021		0.84	0.12	0.04	HQ710560.1
Stramenopiles	Ochrophyta-Dictyochophyceae	Rhizochromulina sp. CCMP1243	Transcriptomic	Tice et al. 2021		0.8	0.05	0.15	KF422605.1	Substantially diverged from the authentic strain of Rhizochromulina marina (CCAP 950/1; Yang EC, Boo GH, Kim HJ, et al. Supermatrix data highlight the phylogenetic relationships of photosynthetic stramenopiles. Protist. 2012;163(2):217-231. doi:10.1016/j.protis.2011.08.001), see also the NCBI taxonomy database (https://www.ncbi.nlm.nih.gov/Taxonomy/Browser/wwwtax.cgi?id=2094247)
Stramenopiles	Ochrophyta-Eustigmatophyceae	Microchloropsis gadidata CCMP526	Genomic	Tice et al. 2021		0.41	0.08	0.51	EF526882.1	Fawley, Marvin W., Ian Jameson, and Karen P. Fawley. "The phylogeny of the genus Nannochloropsis (Monodopsidaceae, Eustigmatophyceae), with descriptions of N. australis sp. nov. and Microchloropsis gen. nov." Phycologia 54.5 (2015): 545-552.
Stramenopiles	Ochrophyta-Eustigmatophyceae	Pseudellipsoidion sp. Tow 8/18 T-12d	Transcriptomic	This study		0.94	0.05	0.01	KF757250.1
Stramenopiles	Ochrophyta-Eustigmatophyceae	Trachydiscus minutus CCALA838	Transcriptomic	PUT REF		0.74	0.14	0.12	HQ007250.1
Stramenopiles	Ochrophyta-Eustigmatophyceae	Vischeria punctata UTEX153	Transcriptomic	This study		0.9	0.06	0.04	FJ858972.1
Stramenopiles	Ochrophyta-Eustigmatophyceae	Vischeria vischeri UTEX310	Transcriptomic	This study		0.89	0.07	0.04	FJ858973.1
Stramenopiles	Ochrophyta-IC	"Botrydiopsis" pyrenoidosa SAG31.83	Transcriptomic	This study		0.86	0.06	0.08	AJ579337.1
Stramenopiles	Ochrophyta-IC	Phaeobotrys solitaria SAG15.95	Transcriptomic	This study		0.97	0.03	0	AM490833.1
Stramenopiles	Ochrophyta-Olisthodiscophyceae	Olisthodiscus luteus K-0444	Transcriptomic	This study		0.8	0.11	0.09	MW045617.1
Stramenopiles	Ochrophyta-Pelagophyceae	Aureococcus anophagefferens CCMP1984	Genomic	Tice et al. 2021		0.84	0.11	0.05	HQ710572.1
Stramenopiles	Ochrophyta-Pelagophyceae	Aureoumbra lagunensis CCMP1510	Transcriptomic	Tice et al. 2021		0.76	0.05	0.19	HQ710574.1
Stramenopiles	Ochrophyta-Pelagophyceae	Chrysocystis fragilis CCMP3189	Transcriptomic	Tice et al. 2021		0.66	0.1	0.24	KF422612.1
Stramenopiles	Ochrophyta-Pelagophyceae	Pelagococcus subviridis CCMP1429	Transcriptomic	Tice et al. 2021		0.77	0.11	0.12	U14386.1
Stramenopiles	Ochrophyta-Pelagophyceae	Pelagomonas calceolata CCMP1756	Transcriptomic	Tice et al. 2021		0.82	0.05	0.13	MMETSP0886-20130614
Stramenopiles	Ochrophyta-Pelagophyceae	Pelagophyceae sp. CCMP2097	Transcriptomic	Tice et al. 2021		0.73	0.07	0.2	EU247837.1
Stramenopiles	Ochrophyta-Phaeophyceae	Agarum clathratum	Transcriptomic	Jackson et al. 2017		0.86	0.11	0.03	GEWO01000005.1
Stramenopiles	Ochrophyta-Phaeophyceae	Dictyota dichotoma	Transcriptomic	SRR5088950		0.53	0.2	0.27	DICTdic_236+DICTdic_45645
Stramenopiles	Ochrophyta-Phaeophyceae	Discosporangium mesarthrocarpum	Transcriptomic	Yamagishi et al. 2014		0.31	0.29	0.4	AB252657.1
Stramenopiles	Ochrophyta-Phaeophyceae	Ectocarpus sp. 7	Genomic	Tice et al. 2021		0.97	0.03	0	CABU01003659.1	The organism used for the genoem sequencing was misidentified, see Montecinos AE, Couceiro L, Peters AF, Desrut A, Valero M, Guillemin ML. Species delimitation and phylogeographic analyses in the Ectocarpus subgroup siliculosi (Ectocarpales, Phaeophyceae). J Phycol. 2017;53(1):17-31. doi:10.1111/jpy.12452
Stramenopiles	Ochrophyta-Phaeophyceae	Fucus ceranoides	Transcriptomic	ERX2100234		0.96	0.04	0	HACY01000116.1
Stramenopiles	Ochrophyta-Phaeophyceae	Ishige okamurae	Transcriptomic	GFKC00000000.1		0.86	0.07	0.07	GFKC01033417.1
Stramenopiles	Ochrophyta-Phaeophyceae	Nereocystis luetkeana	Transcriptomic	Jackson et al. 2017		0.9	0.06	0.04	GEWH01000020.1
Stramenopiles	Ochrophyta-Phaeophyceae	Sargassum hemiphyllum	Transcriptomic	1KP project-VYER		0.82	0.12	0.06	GFKX01016559.1
Stramenopiles	Ochrophyta-Phaeosacciophyceae	Phaeosaccion multiseriatum CCMP1308	Transcriptomic	This study		0.87	0.08	0.05	U78034.1
Stramenopiles	Ochrophyta-Phaeosacciophyceae	Tetrasporopsis fuscescens SAG20.88	Transcriptomic	This study		0.95	0.02	0.03	AB365206.1
Stramenopiles	Ochrophyta-Phaeosacciophyceae	Tetrasporopsis moei A12,475	Transcriptomic	This study		0.95	0.03	0.02	MT582122.1
Stramenopiles	Ochrophyta-Phaeothamniophyceae	Phaeoschizochlamys siveri UTEX2647	Transcriptomic	This study		0.94	0.03	0.03	MK775671.1
Stramenopiles	Ochrophyta-Phaeothamniophyceae	Phaeothamnion wetherbeei CCMP637	Transcriptomic	This study		0.86	0.12	0.02	AB365203.1
Stramenopiles	Ochrophyta-Phaeothamniophyceae	Stichogloea doederleinii CCMP823	Transcriptomic	This study		0.94	0.04	0.02	NODE_4570
Stramenopiles	Ochrophyta-Phaeothamniophyceae	Stitchogloea dopii ACOI338	Transcriptomic	This study		0.86	0.12	0.02	NODE_13520+NODE_16956
Stramenopiles	Ochrophyta-Picophagea	Picophagus flagellatus RCC22	Transcriptomic	This study		0.9	0.01	0.09	NODE_1183
Stramenopiles	Ochrophyta-Pinguiophyceae	Glossomastix chrysoplasta RCC625	Transcriptomic	This study		0.7	0.14	0.16	NODE_13791
Stramenopiles	Ochrophyta-Pinguiophyceae	Phaeomonas parva CCMP2877	Transcriptomic	Tice et al. 2021		0.62	0.07	0.31	AB042204.1
Stramenopiles	Ochrophyta-Pinguiophyceae	Pinguiococcus pyrenoidosus CCMP2078	Transcriptomic	Tice et al. 2021		0.76	0.02	0.22	KF422608.1
Stramenopiles	Ochrophyta-Raphidophyceae	Chattonella subsalsa CCMP2191	Transcriptomic	Tice et al. 2021		0.8	0.05	0.15	DQ191680.1
Stramenopiles	Ochrophyta-Raphidophyceae	Fibrocapsa japonica CCMP1661	Transcriptomic	https://de.cyverse.org/anon-files/iplant/home/shared/imicrobe/projects/104/samples/2520/MMETSP1339_clean.pep.fa		0.56	0.13	0.31	AY788931.1
Stramenopiles	Ochrophyta-Raphidophyceae	Gonyostomum semen CCMP2518	Transcriptomic	This study		0.97	0.01	0.02	NODE_8882+NODE_21597
Stramenopiles	Ochrophyta-Raphidophyceae	Heterosigma akashiwo CCMP2393	Transcriptomic	Tice et al. 2021		0.82	0.1	0.08	LC214035.1
Stramenopiles	Ochrophyta-Schizocladiophyceae	Schizocladia ischiensis	Transcriptomic	Yamagishi et al. 2014		0.17	0.22	0.61	MN994274.1
Stramenopiles	Ochrophyta-Synchromophyceae	Chlamydomyxa montana SAG36.96	Transcriptomic	This study		0.51	0.33	0.16	NODE_24916+NODE_42469+NODE_24479
Stramenopiles	Ochrophyta-Synchromophyceae	Leukarachnion sp. PRA24	Transcriptomic	Barcytė et al.. 2024		1	0	0	NODE_345
Stramenopiles	Ochrophyta-Synchromophyceae	Synchroma pusillum CCMP3072	Transcriptomic	Tice et al. 2021		0.71	0.15	0.14	KF925343.1
Stramenopiles	Ochrophyta-Xanthophyceae	Chlorellidium tetrabotrys SAG811-1	Transcriptomic	This study		0.95	0.01	0.04	FJ030892.1
Stramenopiles	Ochrophyta-Xanthophyceae	Tribonema gayanum 20 CALU	Transcriptomic	Torruella et al. 2018		0.64	0.17	0.19	TRIBgay_9254
Stramenopiles	Ochrophyta-Xanthophyceae	Tribonema minus SAG880-3	Transcriptomic	This study		0.88	0.08	0.04	AM490824.1
Stramenopiles	Ochrophyta-Xanthophyceae	Vaucheria bursata CCMP1084	Transcriptomic	This study		0.89	0.04	0.07	U41646.1
Stramenopiles	Ochrophyta-Xanthophyceae	Vaucheria litorea CCMP2940	Transcriptomic	Tice et al. 2021		0.77	0.05	0.18	TRINITY_DN11530_c1_g1_i2
Stramenopiles	Opalozoa	Bicosoecida sp. CB-2014	Transcriptomic	Tice et al. 2021		0.59	0.2	0.21
Stramenopiles	Opalozoa	Blastocystis sp. subtype 7 strain B	Genomic	Tice et al. 2021		0.85	0.15	0		The identity of the species Blastocystis hominis is uncertain, so we resort here (in agreement wiht the practice in the field; Clark CG, van der Giezen M, Alfellani MA, Stensvold CR. Recent developments in Blastocystis research. Adv Parasitol. 2013;82:1-32. doi:10.1016/B978-0-12-407706-5.00001-0) to the nomeclature employing subtypes (see also the NCBI taxonomy database, https://www.ncbi.nlm.nih.…
Stramenopiles	Opalozoa	Cafeteria burkhardae CCAP 1900/1	Transcriptomic	Tice et al. 2021		0.67	0.02	0.31		"Cafeteria roenbergensis" https://www.sciencedirect.com/science/article/pii/S0932473919301026
Stramenopiles	Opalozoa	Cantina marsupialis	Transcriptomic	Tice et al. 2021		0.9	0.02	0.08
Stramenopiles	Opalozoa	Halocafeteria seosinensis	Transcriptomic	Tice et al. 2021		0.87	0.03	0.1
Stramenopiles	Opalozoa	Haloplacidia sp. Caron Lab Isolate	Transcriptomic	Tice et al. 2021		0.7	0.12	0.18		"Placididea sp." https://www.sciencedirect.com/science/article/pii/S1055790323002646
Stramenopiles	Opalozoa	Proteromonas lacertae	Genomic	Tice et al. 2021		0.38	0.36	0.26
Stramenopiles	Opalozoa	Stramenopile sp. MAST-3 clade A	Genomic	Tice et al. 2021		0.43	0.05	0.52
Stramenopiles	Opalozoa	Stramenopile sp. MAST-3 clade F	Genomic	Tice et al. 2021		0.32	0.05	0.63
Stramenopiles	Opalozoa	Wobblia lunata	Transcriptomic	Tice et al. 2021		0.94	0.03	0.03
Stramenopiles	Pseudofungi	Albugo laibachii	Genomic	Tice et al. 2021		0.95	0.01	0.04
Stramenopiles	Pseudofungi	Hyphochytrium catenoides	Genomic	Tice et al. 2021		0.11	0	0.89
Stramenopiles	Pseudofungi	Phytophthora parasitica	Genomic	Tice et al. 2021		0.98	0	0.02
Stramenopiles	Pseudofungi	Pythium irregulare	Genomic	Tice et al. 2021		0.98	0.01	0.01
Stramenopiles	Pseudofungi	Saprolegnia declina	Genomic	Tice et al. 2021		0.99	0	0.01
Stramenopiles	Sagenista	Aplanochytrium kerguelense	Genomic	Tice et al. 2021		0.96	0.01	0.03
Stramenopiles	Sagenista	Aurantiochytrium limacinum	Genomic	Tice et al. 2021		0.94	0.02	0.04
Stramenopiles	Sagenista	Schizochytrium aggregatum	Genomic	Tice et al. 2021		0.91	0.03	0.06
Stramenopiles	Sagenista	Thraustochytrium sp. LLF1b	Transcriptomic	Tice et al. 2021		0.91	0.02	0.07
