## Supplemental Table 2 for "Multiple plastid losses within photosynthetic stramenopiles revealed by comprehensive phylogenomics"

### Sheet: ML and BI trees
Table S2. Trees in Newick format from phylogenomic analyses
Ochro dataset		Tree in Newick format
Ochro ML		((((((((Chrysosaccus sp. CCMP1156:0.02202635749999999962,Chromulina chionophilia CCMP261:0.02457716319999999829)100:0.37991105609999997750,((Poterioochromonas sp. CCMP2060:0.03893054960000000286,Poteriochromonas sp. BG-1:0.02934607029999999894)100:0.30504527700000000356,(Dinobryon sp. UTEXLB2267:0.23014684690000000722,(Ochromonadaceae sp. CCMP2298:0.17560320600000001168,Pedospumella elongata CCAP…
Ochro BI		(Stitchogloea dopii ACOI338:0.021009,Stichogloea doederleinii CCMP823:0.020093,(Phaeoschizochlamys siveri UTEX2647:0.120506,(Phaeothamnion wetherbeei sp. nov CCMP637:0.117995,(((Tetrasporopsis moei A12475:0.062459,Tetrasporopsis fuscescens SAG2088:0.071191)1:0.147217,Phaeosaccion multiseriatum CCMP1308:0.23156)1:0.195467,(((Chrysoparadoxa australica EC13:0.376137,(Phaeobotrys solitaria SAG15.95:0…
Ochro BI Chain 1		(Stitchogloea dopii ACOI338:0.02104,Stichogloea doederleinii CCMP823:0.02006,(Phaeoschizochlamys siveri UTEX2647:0.120429,(Phaeothamnion wetherbeei sp. nov CCMP637:0.117834,(((Tetrasporopsis moei A12475:0.062532,Tetrasporopsis fuscescens SAG2088:0.070969)1:0.146836,Phaeosaccion multiseriatum CCMP1308:0.231369)1:0.194663,(((Chrysoparadoxa australica EC13:0.375484,(Phaeobotrys solitaria SAG15.95:0.…
Ochro BI Chain 2		(Stitchogloea dopii ACOI338:0.020989,Stichogloea doederleinii CCMP823:0.020096,(Phaeoschizochlamys siveri UTEX2647:0.120261,(Phaeothamnion wetherbeei sp. nov CCMP637:0.117753,(((Tetrasporopsis moei A12475:0.062299,Tetrasporopsis fuscescens SAG2088:0.071027)1:0.146686,Phaeosaccion multiseriatum CCMP1308:0.231234)1:0.194541,(((Chrysoparadoxa australica EC13:0.375569,(Phaeobotrys solitaria SAG15.95:…
Ochro BI Chain 3		(Stitchogloea dopii ACOI338:0.021005,Stichogloea doederleinii CCMP823:0.020106,(Phaeoschizochlamys siveri UTEX2647:0.120605,(Phaeothamnion wetherbeei sp. nov CCMP637:0.118028,(((Tetrasporopsis moei A12475:0.062516,Tetrasporopsis fuscescens SAG2088:0.071377)1:0.147543,Phaeosaccion multiseriatum CCMP1308:0.231742)1:0.19602,(((Chrysoparadoxa australica EC13:0.376756,(Phaeobotrys solitaria SAG15.95:0…
Ochro BI Chain 4		(Stitchogloea dopii ACOI338:0.021004,Stichogloea doederleinii CCMP823:0.02011,(Phaeoschizochlamys siveri UTEX2647:0.120741,(Phaeothamnion wetherbeei sp. nov CCMP637:0.118375,(((Tetrasporopsis moei A12475:0.062493,Tetrasporopsis fuscescens SAG2088:0.071404)1:0.147829,Phaeosaccion multiseriatum CCMP1308:0.231909)1:0.196696,((Chrysoparadoxa australica EC13:0.376775,(Phaeobotrys solitaria SAG15.95:0.…
Ochro Astral		(Phytophthora parasitica,(Pythium irregulare,(Albugo laibachii,(Saprolegnia declina,(Hyphochytrium catenoides,(((Feodosia pseudopoda,(Koktebelia satura,Pirsonia chemainus)1:0.8823891801984737)1:1.9077852910402213,((Developayella elegans,Cubaremonas variflagellatum)1:4.841558964052319,(Develocauda condao,(Develocanicus vyazemskyi,Develocanicus komovi)1:2.1857958815125973)1:0.45728235372549697)1:2.…
Stram dataset
Stram ML		((((((((Chrysosaccus sp. CCMP1156:0.02101581859999999968,Chromulina chionophilia CCMP261:0.02438556479999999874)100:0.36019827339999999083,((Poterioochromonas sp CCMP2060:0.03763639939999999934,Poteriochromonas sp. BG-1:0.02772033949999999983)100:0.28861812100000000525,(Dinobryon sp. UTEXLB2267:0.21831089910000001098,(Ochromonadaceae sp. CCMP2298:0.16796687029999998741,Pedospumella elongata CCAP9…
Stram BI		(Stitchogloea dopii ACOI338:0.021047,Stichogloea doederleinii CCMP823:0.01981,(Phaeoschizochlamys siveri UTEX2647:0.117667,(Phaeothamnion wetherbeei sp nov CCMP637:0.116792,(((Tetrasporopsis moei A12475:0.061797,Tetrasporopsis fuscescens SAG20.88:0.071403)1:0.145222,Phaeosaccion multiseriatum CCMP1308:0.222271)1:0.186006,((Botrydiopsis pyrenoidosum SAG31.83:0.268164,(Schizocladia ischiensis:0.174…
Stram BI Chain 1		(Stitchogloea dopii ACOI338:0.021082,Stichogloea doederleinii CCMP823:0.019798,(Phaeoschizochlamys siveri UTEX2647:0.117687,(Phaeothamnion wetherbeei sp nov CCMP637:0.116809,(((Tetrasporopsis moei A12475:0.061809,Tetrasporopsis fuscescens SAG20.88:0.071412)1:0.145179,Phaeosaccion multiseriatum CCMP1308:0.222606)1:0.186433,((Botrydiopsis pyrenoidosum SAG31.83:0.268578,(Schizocladia ischiensis:0.17…
Stram BI Chain 2		(Stitchogloea dopii ACOI338:0.021032,Stichogloea doederleinii CCMP823:0.019846,(Phaeoschizochlamys siveri UTEX2647:0.117632,(Phaeothamnion wetherbeei sp nov CCMP637:0.116675,(((Tetrasporopsis moei A12475:0.061793,Tetrasporopsis fuscescens SAG20.88:0.071295)1:0.145097,Phaeosaccion multiseriatum CCMP1308:0.222192)1:0.185776,((Botrydiopsis pyrenoidosum SAG31.83:0.267643,(Schizocladia ischiensis:0.17…
Stram BI Chain 3		(Stitchogloea dopii ACOI338:0.021048,Stichogloea doederleinii CCMP823:0.019781,(Phaeoschizochlamys siveri UTEX2647:0.117527,(Phaeothamnion wetherbeei sp nov CCMP637:0.116785,(((Tetrasporopsis moei A12475:0.061708,Tetrasporopsis fuscescens SAG20.88:0.071352)1:0.145131,Phaeosaccion multiseriatum CCMP1308:0.221942)1:0.185914,((Botrydiopsis pyrenoidosum SAG31.83:0.267845,(Schizocladia ischiensis:0.17…
Stram BI Chain 4		(Stitchogloea dopii ACOI338:0.021024,Stichogloea doederleinii CCMP823:0.019816,(Phaeoschizochlamys siveri UTEX2647:0.117822,(Phaeothamnion wetherbeei sp nov CCMP637:0.1169,(((Tetrasporopsis moei A12475:0.061877,Tetrasporopsis fuscescens SAG20.88:0.071552)1:0.14548,Phaeosaccion multiseriatum CCMP1308:0.222341)1:0.185897,(((Chrysoparadoxa australica EC13:0.359239,(Phaeobotrys solitaria SAG15.95:0.2…
Stram Astral		(Phytophthora parasitica,(Pythium irregulare,(Albugo laibachii,(Saprolegnia declina,(Hyphochytrium catenoides,(((Feodosia pseudopoda,(Koktebelia satura,Pirsonia chemainus)1:1.0286578284649133)1:2.0946156617406406,((Cubaremonas sp. NIES-1388,Cubaremonas variflagellatum)1:4.841558964052319,(Develocauda condao,(Develocanicus vyazemskyi,Develocanicus komovi)1:2.187468402390855)1:0.34115107480654117)1…
Act dataset
Act ML		(Ectocarpus sp. 7:0.05134158149999999698,(Fucus ceranoides:0.07667496899999999560,((Tribonema gayanum:0.14940088309999999261,Vaucheria litorea CCMP2940:0.30977415990000001234)100:0.16535003489999999804,(((Chattonella subsalsa CCMP2191:0.11339864219999999662,Heterosigma akashiwo CCMP2393:0.18735648960000000907)100:0.17980114910000000172,Fibrocapsa japonica CCMP1661:0.29416668140000001852)100:0.132…
Act BI		(Actinophrys sol NIES-2497:0.694126,((Pinguiococcus pyrenoidosus CCMP2078:0.169117,Phaeomonas parva CCMP2877:0.102351)1:0.573276,(Synchroma pusillum CCMP3072:0.557789,((Paraphysomonas vestita GFlagA:0.295912,Mallomonas marina CCMP3275:0.266189)1:0.02399,((Poteriochromonas sp. BG-1:0.274847,((Pedospumella elongata CCAP955/1:0.11163,Ochromonadaceae sp. CCMP2298:0.144142)1:0.090767,Dinobryon sp. UTE…
Act BI Chain 1		(Actinophrys sol NIES-2497:0.698631,((Pinguiococcus pyrenoidosus CCMP2078:0.169247,Phaeomonas parva CCMP2877:0.101876)1:0.567389,(Synchroma pusillum CCMP3072:0.556677,((Paraphysomonas vestita GFlagA:0.295235,Mallomonas marina CCMP3275:0.266183)1:0.024133,((Poteriochromonas sp. BG-1:0.27478,((Pedospumella elongata CCAP955/1:0.111551,Ochromonadaceae sp. CCMP2298:0.143951)1:0.09073,Dinobryon sp. UTE…
Act BI Chain 2		(Actinophrys sol NIES-2497:0.689315,(Pinguiococcus pyrenoidosus CCMP2078:0.168468,Phaeomonas parva CCMP2877:0.103041)1:0.571653,((((Triparma eleuthera RCC 208:0.395261,(Thalassiosira pseudonana CCMP1335:0.207702,(Phaeodactylum tricornutum CCAP1055/1:0.198446,(Pseudonitzschia multiseries CLN-47:0.081492,Fragilariopsis cylindrus CCMP1102:0.083758)1:0.18948)1:0.116455)1:0.241302)1:0.301504,(((Rhizoc…
Act BI Chain 3		(Actinophrys sol NIES-2497:0.699865,(Developayella elegans:0.627402,((((Stramenopile sp. MAST-4 clade E:0.187377,((Stramenopile sp. MAST-4 clade A 2:0.006227,Stramenopile sp. MAST-4 clade A 1:0.005725)1:0.066324,Stramenopile sp. MAST-4 clade C:0.051386)1:0.120829)1:0.643364,(((Thraustochytrium sp.:0.248966,Schizochytrium aggregatum:0.170604)1:0.110588,Aurantiochytrium limacinum:0.305365)1:0.23049…
Act BI Chain 4		(Actinophrys sol NIES-2497:0.688679,(Synchroma pusillum CCMP3072:0.559066,((Paraphysomonas vestita GFlagA:0.296333,Mallomonas marina CCMP3275:0.266506)1:0.023552,((Poteriochromonas sp. BG-1:0.27494,((Pedospumella elongata CCAP955/1:0.111646,Ochromonadaceae sp. CCMP2298:0.144334)1:0.090795,Dinobryon sp. UTEXLB2267:0.191069)1:0.027144)1:0.072556,(Chrysophyceae sp. TOSAG23-5:0.082229,Chrysophyceae s…
Act Astral		(Plasmodiophora brassicae,(Lapot gusevi,((Bigelowiella natans,Mataza sp.)1:0.5164708312891176,((Reticulomyxa filosa,Ammonia sp.)1:3.3151333606375766,(((Paramecium tetraurelia,Tetrahymena thermophila)1:3.5553480614894113,((Oxyrrhis marina,Noctiluca scintillans)1:0.689803177084272,((Toxoplasma gondii,Plasmodium falciparum)1:0.7106890905764078,(Vitrella brassicaformis,Chromera velia)1:0.310991091980…

### Sheet: AU testing Topologies
ML topology	(Stitchogloea dopii ACOI338:0.0229866376,((((((((((Actinophrys sol NIES-2497:0.7521241329,(((((((Chrysosaccus sp. CCMP1156:0.0220263575,Chromulina chionophilia CCMP261:0.0245771632)100:0.3799110561,((Poterioochromonas sp. CCMP2060:0.0389305496,Poteriochromonas sp. BG-1:0.0293460703)100:0.3050452770,(Dinobryon sp. UTEXLB2267:0.2301468469,(Ochromonadaceae sp. CCMP2298:0.1756032060,Pedospumella elon…
Ochrophyta excl A. sol	(Stitchogloea dopii ACOI338:0.0229992392,(((((((((Actinophrys sol NIES-2497:0.7639071913,((((Albugo laibachii:0.2752478839,(Phytophthora parasitica:0.1142453898,Pythium irregulare:0.0852165763):0.0476938458):0.0973273477,Saprolegnia declina:0.2444681941):0.2702166449,Hyphochytrium catenoides:0.3629495882):0.1316024705,(((Cubaremonas variflagellatum:0.0275319961,Developayella elegans:0.0245263524)…
A. sol + P. flagellatus	(Stitchogloea dopii ACOI338:0.0229643406,(((((((((((Actinophrys sol NIES-2497:0.7463786943,Picophagus flagellatus:0.7181605229):0.0092091956,((((((Chrysosaccus sp. CCMP1156:0.0219907393,Chromulina chionophilia CCMP261:0.0245724080):0.3794602646,((Poterioochromonas sp. CCMP2060:0.0389192469,Poteriochromonas sp. BG-1:0.0293002757):0.3047317950,(Dinobryon sp. UTEXLB2267:0.2299008843,(Ochromonadaceae…
SI + A. sol	(Stitchogloea dopii ACOI338:0.0229000724,(((((((Actinophrys sol NIES-2497:0.7683300865,((((((((Albugo laibachii:0.2738617074,(Phytophthora parasitica:0.1137634976,Pythium irregulare:0.0848171190):0.0475382747):0.0968425754,Saprolegnia declina:0.2432251513):0.2706863453,Hyphochytrium catenoides:0.3601159284):0.1286239100,(((Cubaremonas variflagellatum:0.0273374178,Developayella elegans:0.024511294…
SI + A. sol + Eustigmatophyceae	(Stitchogloea dopii ACOI338:0.0228692054,((((((Actinophrys sol NIES-2497:0.7680166070,((((((((((Albugo laibachii:0.2733032916,(Phytophthora parasitica:0.1135298400,Pythium irregulare:0.0846953429):0.0474213280):0.0966952859,Saprolegnia declina:0.2427340258):0.2724934130,Hyphochytrium catenoides:0.3581051219):0.1259886210,(((Cubaremonas variflagellatum:0.0272761325,Developayella elegans:0.02447369…
SII+A. sol + Eustimatophyceae	(Stitchogloea dopii ACOI338:0.0230123485,(((((((((Actinophrys sol NIES-2497:0.7472128892,(((Microchloropsis gadidata CCMP526:0.3196308112,(Vischeria punctata UTEX153:0.0066792644,Vischeria vischeri UTEX310:0.0056126139):0.1735795210):0.0441987557,Pseudellipsoidion sp. Tow 8-18-T-12d:0.1953005687):0.0615349259,Trachydiscus minutus:0.2302628738):0.3047877793):0.0297686463,((((((((Chrysosaccus sp. C…
SIII+ Act	(Stitchogloea dopii ACOI338:0.0229922440,((((((((((Actinophrys sol NIES-2497:0.7721370827,(((((Aureococcus anophagefferens CCMP1984:0.1343700392,(Pelagomonas calceolata CCMP1756:0.1815994385,Pelagococcus subviridis CCMP1429:0.1299036525):0.1016603220):0.1182328711,Pelagophyceae sp. CCMP2097:0.3128959278):0.0438557428,(Aureoumbra lagunensis CCMP1510:0.3650242242,Chrysocystis fragilis CCMP3189:0.24…
SII+ Eustimatophyceae	(Stitchogloea dopii ACOI338:0.0230097614,((((((((Actinophrys sol NIES-2497:0.7728589953,(((((((((Chrysosaccus sp. CCMP1156:0.0220224901,Chromulina chionophilia CCMP261:0.0246060770):0.3803428958,((Poterioochromonas sp. CCMP2060:0.0390050656,Poteriochromonas sp. BG-1:0.0293369041):0.3052915213,(Dinobryon sp. UTEXLB2267:0.2303484547,(Ochromonadaceae sp. CCMP2298:0.1757605465,Pedospumella elongata C…
SII+ Eustimatophyceae excl. Pinguiophyceae and Olisthodiscophyceae	(Stitchogloea dopii ACOI338:0.0230211620,(((((((((Actinophrys sol NIES-2497:0.7528766011,(Olisthodiscus luteus:0.5752765299,((Phaeomonas parva CCMP2877:0.1369368724,Glossomastix chrysoplasta RCC625:0.1729078403):0.0305270711,Pinguiococcus pyrenoidosus CCMP2078:0.1733502694):0.5985753698):0.0609554986):0.0226584779,((((((((Chrysosaccus sp. CCMP1156:0.0220305342,Chromulina chionophilia CCMP261:0.02…
SII+ Eustimatophyceae excl. Pinguiophyceae, Olisthodiscophyceae, and A. sol	(Stitchogloea dopii ACOI338:0.0230102442,((((((((((Actinophrys sol NIES-2497:0.7521422556,(((((((Chrysosaccus sp. CCMP1156:0.0220309152,Chromulina chionophilia CCMP261:0.0246076463):0.3804547297,((Poterioochromonas sp. CCMP2060:0.0389995331,Poteriochromonas sp. BG-1:0.0293542639):0.3053292502,(Dinobryon sp. UTEXLB2267:0.2303645663,(Ochromonadaceae sp. CCMP2298:0.1758120287,Pedospumella elongata C…
