## Supplemental Table 3 for "Multiple plastid losses within photosynthetic stramenopiles revealed by comprehensive phylogenomics"

### Sheet: List1
Table S3. Proteins implicated in plastid biogenesis and reproduction identified in selected non-photosynthetic ochrophytes but not Picophagus flagellatus RCC22.
Protein name	functional details	Phaeodactylum tricornutum (reference)	Leukarachnion sp. PRA-24	Paraphysomonas imperforata CCMP1604	notes
sDer1-1	SELMA complex subunit	XP_002176640.1 (PHATRDRAFT_31697)	TRINITY_DN3559_c0_g1_i1 (GKFAHWLLLWCVVAALGASAHARSTLPARYSDQLQKSPLLSHKGAQWTHSAKIDVLARIRGGAEPKKKQPQLQSSMLKSVQNTLGRIKPATRSFLLLSAICTLVHLSGVVNAPRLFMLDRSRIWELWRPLTASAFLGGLTMSTLTNLYLLLKYGTAMEEASGAGEHLWFLLTQIFLTSLIGWIFQLPFMSTSIVAAHLYCYSRLDPYAKVSWYFGSVLNQWHLPFCLMAIECVQAQNLLAAIPHIIGMTTGHIYHFGHNVWPKLGGRRLIEAPEWFRRRFGERPSSNVGIDFRKTSSNKETSSKRQRVKSSKAGKKLGTASKS*)	jgi|Parimp1_4|764688
sDer1-2	SELMA complex subunit	XP_002180594.1 (PHATRDRAFT_35965)	TRINITY_DN1683_c0_g1_i2 (MRVLTVCAIALCALALACTRASALVHRAQPRASIAAARPDALVAARARRLTSIRAGVVRGTLKRDEDDEDGDEDDEDERDDEENDDSEEDENGEEEEDEDREDIRVADFSENTVAKYLSHVFANTPPISRLYLSSCIALTMWAWLMNNNIWPRALAFDWRAITTRLQLWRLVTPFLSLGSLSLNFLLNLQFLWAYMAPMERLHARKPAEFAVMLSFGMLSLLAVQPLVSISHRHLGTALGMYLSYIFGRLHQGQDTLLLGIFPVKMEHVPFIFMAVSFFAEQQAPVLDVLAIALGHCYLVAHRSGLLKPPSFLTRLMNTRALRKQYAKFAAQLA*)	jgi|Parimp1_4|767807
sCdc48	SELMA complex subunit	XP_002181088 (PHATRDRAFT_50978) / XP_002178361.1 (PHATRDRAFT_41850)	TRINITY_DN230_c0_g2_i1 (MRCLALCLWLLLATSTALASRCHIHSAVSPFPAHNGERSSGSGAWRLLASIRAGKQPKKSKRVKGAALAGKGATASASGAAIDAAIAASKKKAAKAAAKVTTKEDREDATTSSSGGMNASVANVIASHLTPKSNPNMVIVDEVPASDDHSVVVLSKKKMDELKLVRGDVVLIKGKKRKDTIGIVAGAEEEEGEQPENDLQANKIRLSKVMRNNLRVRLGDTVHISPFSDVKNAKTVHILPFEDSVEGLQGDLFDAYLKPYFLDNYRPLRKGDTFVVRGAMRAVEFKVTSIETVDDEQDDYCIVVPDTVIVSEGEPLKREDDERLNEIGYDDLGGVKKQLGQIRELIELPLRHPQLFRTVGIPPPKGVLLHGPPGT…	jgi|Parimp1_4|739466 (not in the gene catalog)	two paralogs (sCdc42-1 and sCdc42-2) occur in photosynthetic ochrophytes, but only a single sCdc42 protins was identified in the two non-photosynthetic ochrophytes analysed
PPP1	periplastid compartment-localized protein involved in plastid protein import	XP_002183379.1 (PHATRDRAFT_48879)	TRINITY_DN3092_c0_g1_i2 (MREQRLRLLRVTVALLLLLLLPQEAACISIHDFRTRCESAFCNVLAAKLREIDPLAQAVTRGECVQNLGAVCSEVVYSARSALKEQAAAGVREEEKEQVHSDDEMRSTLAEKEQLLERALDGALRAVYLKQLSNLRERALQTFRAGITATNHYEGLAAAEEEFTKGAEEATRPGSGWEFAQEKKSLQTIMNEVAARIRKVHEVQVKAAQENAAAMQFLQAQQQQLQAIQQQLYSGGSKLNFAAAYRIPDTDINLQAVFAQGKTNIQVTCVPDDSVGVLGPNGFVHGVGPGNLGLSANINL*)	jgi|Parimp1_4|848254
Omp85 (=Toc75)	TOC complex subunit	XP_002185934.1 (PHATR_46881)	TRINITY_DN6777_c0_g1_i1 (MARALLLVATLVLLGASHAMRLWPFGARAAAAQKWSSEPIKIEYHIAKKDVRGSFSGFKQKLRMRTKPEMLQQALGVRPGGDVTVDAGKWKSLLSTGIFHEIHGYYKPTPEGTVMTVHVREAPSLLISPEITKSYAGGFMCGIVVQDQNVFGMGQRLSVNARGDPLHGSVACKVSWMKRLWGSPHAVAVEGDFSTPDYNPHDPSTVRERLGKGLFGAAVTFLSRPEPAPATASTNATGLRASVQRMVDAWRPQMDNGLFIQQIPPKDSSKSTIVGTRTRLGVTSPLGPAANAEVSVGSVGTGGDWKQFQTARGEVSASKSFTLRFLKRLFRPGNPLPELHIVSSGRLATAGGPGYVASEHGSAVGGLGSARGYG…	absent
Tic22	TIC complex subunit	XP_002186177.1 (PHATR_54197)	TRINITY_DN1079_c0_g1_i1 (MAIIRHLPPLLVACCAFLAIFSLTLCHAYNEEFFTVLSTREPMIYPYSQEDKETLEAPPVYQHDPRTKRQLREMLRHSPYSDEDREYFMGEDSGADSFLRRAWSNMRRSLGAGPREPTRPFAKRNLFARLAPIPVFMITDWQGEPKFFEPENEFEPSYCPIFFDHADAEALMYELYTADPSSYDPTDEEELRLLAVSLDEALIMSSRYHEQQVDEDLKTGERPIDVAIGKLKDIFWLAVPEPLLPKSEKRGWEQARQEFLNNAFDETKAAMKADPNMLDPYDKAIMKIWETRGLQKSLPKDSLLRRWLLPKDVEGKDTWELFYQFSKEFEKQDELEDEDEDEDEDGDGDVGDNADENDDGADEEEDDEEVNAYE…	absent
Tic110	TIC complex subunit	XP_002185478.1 (PHATRDRAFT_50540)	TRINITY_DN4865_c0_g1_i1 (MQRRLRLSACLALAAWLCSLQLACAFQTQPHTFNGNARTRLQQPRQLRVPAAGSLHVSRNQLRHRGAAARFMRLQFQGQDQLAGVLSQEEKVRLDELAAIVPPPEMQTAEESTWKRISRNVWSSLFLSAVEARAGAEAADTFIEQLQHTLLEAGTDIAESESADQSKAVKQENALPANWLRQIKTNSTLLEQLIAEAAEFASAHSPSLPDELASSPRARNWVRRVLERYDPLHPAYSRAFVESNLALQESLTPRMTPQPDSTLRTLASAPATLVKLLRRMLPPVVGATAAMVTPTKQPVVRAAAAVLGALAGGRVATRLLYARQQSTFQAVAEMVRRNQTISPELRKSLQHQYSLSAEDLSVVLMATYGDELIR…	absent
SPP	stromal processing peptidase	XP_002186338.1 (PHATR_10319)	TRINITY_DN3715_c0_g1_i1 (MLSMRFQARAWRFLVAYLLVCGLLLPRSLAFTLTRTATPRTSTVVLPRTQQWRSRLRATQALPVNQKLQVHPNLVSGRLTNGLRFHILPNKVPGKWIETHLEILSGSAHELEHQQGMAHLLEHVAFMGNSGRQRLAGTGARTNAYTDFHHTVFFTSAPTHISEYARSAHSLPLSLDAMVEVLQTKVSERRLEMERAAVLSETAVVNKLDYRVEGQILTALHRENRISRRFPIGKEELIRRWAPYDLQTYHAMHFRPDNAVLYVVGDVEAGSAEELIRAKFGALQRDEEALKALTDAGEYPEHSVQQLSPHFPPLVHDWSASAEMVRKYVPEELIRAKDDYVARLNEQDGIQTDVSTLLPKPSVMQHSLLQSFSF…	jgi|Parimp1_4|266179
DRP5B	dynamin-related protein localized to the periplastidial compartment and involved in plastid fisssion	XP_002181459.1 (PHATRDRAFT_21455)	TRINITY_DN3025_c0_g1_i1 (MGRAFPAFRSRSRALVLALLAVGVMLVSGAAGSQANGQRSAVKGGLFNRRPRAEPVPAAQPQTEELELAPEPQPQTDESTAARLQKEQLYEAYNMLHSLAQDFHKPFDAPAVLVVGHQTSGKSALIEALMGFQFNQVGGGTKTRRPIALRMQYNPRCSSPMCFLTLENGKEEPRTLQDIQAYIEAENKRLERDPVRCYDQREIMIRMEYRYCPNMIVIDTPGLLNAPRKMNQLNPQQRALAQAAREAENLVLAKMRCKDYIILCVEDTTDWKHATTRNVVMQVDPELSRTVLVTTKLDTKIPQFGETADLEDFLRAPLIRKLYPRLLGGPFFTTVPCGRVGTSGNHQFPSNEAFVGALRQAERYDRQLIQQRVG…	jgi|Parimp1_4|774441
FtsZA	protein involved in constricting the plastid envelope from the stromal side (ochrophyte specific in-paralogs FtsZA and FtsZC)	XP_002182929.1 (PHATRDRAFT_48370) / XP_002185124.1 (PHATRDRAFT_56243)	TRINITY_DN3458_c0_g1_i1 (MRAYALLLAFLACVLPGSAFFRKLNGLHSPLAKSTVAVNARPGNGRSLSRLQASIVSSGVSKASGLSPCSIKVIGVGGAGGNAVSRMLEANVQGVEFWAVNTDAQILAKMPNGTNVVQIGEKVARGLGAGGVPEVGRQAAEESRAEISQAVAGADLVFVTAGMGGGTGSGAAPIVAEIAKASGALTVGVVTKPFNFEGRRRMSEANKAIERLRRSVDTLLVVSNDRLLELAPEGTPLTEAFKVADDVLRQGVVGVSEIIVRPGLINVDFADVRTIMGNAGTALMGIGNGLGKNRAEEAAMQAITSPLLEISLEKARGMVFNIVGGPDLTLQEINKAAEVIYQRMDPNANIIFGSLVDENMRGEVAITVIATGFD…	absent
FtsZC	protein involved in constricting the plastid envelope from the stromal side (ochrophyte specific in-paralogs FtsZA and FtsZC)	XP_002182240.1 (PHATRDRAFT_56595)	TRINITY_DN3510_c0_g1_i1 (MRLRVLLLLCLSTAAVVQGFGPVVSPLRAARPIVTPLARLHPLLAKTRPKIDLSKNVDNLCRIKVIGVGGGGGNAVNRMVQSGVQGVEFWAVNTDAQALSRNLAPHKLHIGTTITRGLGAGGIPQVGQKAAEESREEITAAVRDTDLVFVTAGMGGGTGSGAAPIVAEIAKEHGALTVGVVTKPFNFEGRTRMAQARSAIRELQSKVDTLIVVSNDKLLEIVPENAPLTDAFLVADDVLRQGVVGISDIIIKPGLINVDFADIRSIMGNAGTALMGVGRGKGKNRARDAATAAVTSPLLDFRIKAAKGIVFNVVGGPDVTLSEVNNAAAVIYENVDPDANIIFGALVDDKMKTGEIEITVIATGFTAEDSTVGS…	absent
