## Supplemental Table 4 for "Multiple plastid losses within photosynthetic stramenopiles revealed by comprehensive phylogenomics"

### Sheet: List1
Table S4. Nucleus-encoded proteins of special interest from Picophagus flagellatus RCC022.
functional module / gene name	functional details	notes	transcript contig ID	amino acid sequence
mitochondrial biogenesis
Tom40	central subunit of the TOM complex (proetin translocase in the outer mitochondrial membrane)		TRINITY_DN1340_c7_g3_i4	MGQTGSFVAAADSAAAQPVRTDADMTEAERAAAKETMDRLLSAAHAEIDEEEAARKAARPPPPRTEEEGGGGQGGAGTDADAGGDSKPSLLRQLEDAEDEQKERVVAPQSFHALQNDLGSVTDPQALEGMRFELMKSHNMNFASVFNVWLGTPEHVSEQRANGEFHAVLGSETMSIRAQVDTAGNVMGLCTGKLADSVTGFAQLQFANERYALIGDLTATDDESATVYGRVEHTPESLSMQCHYGQQFTPRWGAGLTGIFQPLSNAFKLGGVIRYKHPQFDVVAAMTPEAYFLAYHRKVEAQRVRLVADLSVDRGGAGGMMAMMGQGGPRACLGAEFRLFQGRVNASVDSNATLKCVVDTRVLPTINMTLNTEAKPLQSEYKVGFGLTVQS*
Tom70	outer mitochondrial membrane recepor for imported proteins		TRINITY_DN1589_c0_g15_i1	MVRLSATQIAALGVGVGALALLAVWFAFGGSGQRQLEAQQGQGGGAPAQNTAARTGKKTKSKKKQQQKQQQGQAQDAAGSGSSGSGSGGGGRAPANNNDIVIESDDDEDDDEQASGSQGRGFGEQKGSASESSEPMPPAPTTADKEEAVAFDPPPEGAPLDRQDTYDQRALEEMDQQEEAVEKFHALVKQGTKLFKGGKYQKAADKYTEALEVGADVPKLQQQFIVVYNNRGAMYQKLGEHEKSLADVAVVLAMDGRHLKARLRKARLLQEMDHLEDALTEACTHTMLVTSQIRRAVPQSAIMGGALSEAQQNALMSYEKQTQESIMLMQSIAHDLSVQKAKEYTWDEKPLSLPTTHNMHEYLRCFAAGRNLYAEFMDVQEQDVEEAVSEAAENSAEQV…
SAM50	mitochondrial outer membrane mediating insertion of β-barrel proteins		TRINITY_DN1363_c3_g18_i1	MLAAIPETRPLRVRRVLVEGENLRTHPSVVEAELEQEGLLSAQTAGDVLSVVRAAERGALAVSRLGVFDAVDVELRPAAGASGMGGVVEADVIVRVREKARWMLSSQATVGSQGAVGGELKGAMRNVFGYAEVLSGSRTEALNGTYDMAVTLRKPRFFGWPLWLDVGGHRKSLSSERFSSFSEKSYGATASLTSYDGAQAVSAEWSLRDIVPTRNPDVPFARDASHSVVSAARQSTKTSLMYRAEYDTRDNQSCPATGELHRGSIELALPPGTAQFIKGKLQTQTHTALQFHTKTPWLASLLPSFVTLSFCSMFGFVHPLSAQQPPQQPPQRAQLAEVGQAPMSASNTHLSDRFFLGGPFSLRGFEYTGVGPRAAQAEGGARGGDSLGGDLVYNALAAI…
Tim23	subunit of the TIM23 translocase in the inner mitochondrial membrane		TRINITY_DN1460_c3_g5_i1	MAAGGDSALGGDEGFDPEALSSGTLPPLTLDPRAMEAMRSSSRAGAMLDDAPDYLDYQAQGKAAWEHGFSTIGGTYMASMLLGGLYGLREPSGLPAGASARVKWSSMMTRFTRGGSRLGNMAGAVAVIYVMCDFALDKSQVDRFLPSRAEWAPPVMAGALTGAIFKSTANIRVAGLAAVLGAALGAGSYLASQTLFGGHRYF*
Tim17	subunit of the TIM23 translocase in the inner mitochondrial membrane		TRINITY_DN1557_c4_g1_i1	MDAGRDPCPNRIVADIGGAFAMGCVGGSIWHTVVGARRAPRGFALRGAIQAVKARAAPLGGGFALWGGCFTCYDCTLVALRGKEDTWNSIASGALTGGTLAARSGVRAACRNAAVGGILLAVIEGFVILLQRFATRKQLEMEKQMGLPEDTLEPPIGGRQPLGRYPMM*
Tim22	translocase for polytopic membrane protein in the inner mitochondrial membrane		TRINITY_DN1504_c2_g3_i3	MWSSSSASAPPAPRIPTDWRLLLPFPLHVDRVNMGGREICGLTREEAQASEVHESEANRFMGYVMQEACLTKIAIGGTMGLALGFGMGVFLAATGDFGARPMIQGKEVPYGAVNEEMRKAWRDTGKRSTSLAKNFAVFSGVWQGYECLVEKARGTHDSWNALFGGCLTGATMAAKQGLGSMCIGCLGFAAFSMVIEKVMGHDD*
mtFtsZ	mitochondrial homolog of the bacterial FtsZ, involved in mitochodnrial division		TRINITY_DN1543_c4_g9_i1+TRINITY_DN1543_c4_g2_i3	MFSVAGRRTALHALRCTAACGGTGMTATATVTAAGVVGRGGMMRAMAAAASSAAKKGGRSSSSSAAAATATGGGDGASLRKAFQKSVKKDKDAAASPSTASSSSSTSSTASSKGSKTASTEKEANKSATSATATGSNDAAAAPAAASASAAAAAVQQPAVQQPAVQQQHHTMHHFHEFAPKICVVGVGGAGGNAVNNMIARGLSGVDFLVCNTDAQHLSTALTDNRLQLGADVTEGLGCGANPEMGRVAAEESVHEIMERIGDAHMVFITAGMGGGTGTGAAPVVAEACMKAGVLTVAVVTRPFAFEGRFRTHLADAGIGILESCTDSLIVVPNQNLMQMAQTQTTLMDAFAIADDVLLAGVKSVTDLMTMPGLINLDFADVQAIMQGMGYAVMGTGQA…
mtMinC	mitochondrial homolog of a component of the Min system regulating the assembly of the FtsZ ring (supposed to function in mitochodnrial division)		TRINITY_DN1532_c1_g9_i1	MSTTLIVRARAAAVSAAAVLLPCGGAVRGKSSAAAVAAAAAAAARRRRRRSGGSAGVAAGAGSAATVGTSAERGAATAAATATATATAARSSLSGGNGGGSYLETWVGKTAGEDQMQQHLRVNRRRLLDPTTDVAPPPPPRSGSALNAGGQASVRTVAGAMDLSFLITGKSFLVPTLRLTRNMTPEQLRHCVAATSPRSLAFYDRSPIVLDLKHVSPDGSPHCTPATSEMVGDFLDILVETGMVPVGIANCSQDIRKKLEQQRVPTVAASTSTATEKGASTSGSGPEMLAVPIPVVETQQQPQNTDRTAIPDHDPATAEEHVTAEVATSPAPPQQPQQQQQQQQPPPQTQLVQEHAVEEEEGMLEQTDCKPMFVYGSVRGGQQIYAEGQSLVVVGSVNT…
mtMinD	mitochondrial homolog of a component of the Min system regulating the assembly of the FtsZ ring (supposed to function in mitochodnrial division)	N-terminal sequence truncated	TRINITY_DN1496_c5_g8_i1	SSSGRGQGQGQGQEEAAAERPRAAGRVVTITSGKGGVGKTTTAASFAYGLAERGHTTCVIDFDIGLRNLDIHLGCERRVIFDFVNVILEECTLNQALIRDKRCPNLSLLAASQTKDKTVLTEEGVGKVLDALKERFDYVVCDSPAGIESGAIHAMYYADDAIIVTNPELSSCRDSDKMIGFIYSRSRRALEGLEPVNQTLLVTRYDPERVEREESLSLDDICELLGLPILGVIPESKAVLTSTNIGQPVILKKDTDRAAQAYEDMVTRFLGEEVPLRFLTAEKPGFFAKLFA*
mtMinE	mitochondrial homolog of a component of the Min system regulating the assembly of the FtsZ ring (supposed to function in mitochodnrial division)	N-terminal sequence truncated	TRINITY_DN1383_c3_g1_i1	SGLRRLLGLAPAAAAGAAGGSSGGVSPAAAAAVAAAANAHAAPTAAAAAAVGTSSGSVAKERLSVILASQRGSDVLANVDLKQLRKEVMQIVQKHIQLAEENPISMAVKQEGEIDVFEMQFALEGDRPGHAGERLRVVASSPSAAPAAAPAT*
heme utilization
HCCS-1	cytochrome c heme-lyase [EC:4.4.1.17]	N-terminal sequence truncated	TRINITY_DN2218_c0_g1_i1	GKAGATKAAYDPAINDVAVEERPARFPGQRGDLGVERVVSSIPRAKAGGAGAAAAGCPHQQGQATTAAEEPVGCPVAASSSSEPSSASASASVSSSSSSSSSTDGPLPAHQPADADNWVYPSEQQYFNAMKRKGFNPDEKDVPMVLAIHNQVNEEGWRKVQEWEEMRNNTEPKLVRFMGRPTDISPKARFRHWFMGFKLPFDRHDWYVDRNGESVRYVIDFYKGREIPNKPVSIYMDVRPALDSPTALFDRLRFGATAVWTKVMEPLFR*
HCCS-2	cytochrome c heme-lyase [EC:4.4.1.17]		TRINITY_DN1705_c5_g1_i1	MGASSSSGAGGAAGGGVAASGGTGGCPVVHTARPSTSEAGASVPSRQDPQGGNPAVPASGSGGCPVRHGGNAATSSSSTTTPAAPPGEGQGEQGGRYRHQDTFNVYSQKINAANRMPAAAQQQRSPGQSVDLPRERVASTIPKGGADEGSTWQYPSPQMFWNALHRKGKVGDTQETDIEVVVAIHNNMNEKTWKNVLLWEALHETPAGREDLRPKLLRFCGRPDERSPKAWIKEMLSHPAPFDRHDWIVDRGGREVRYVIDYYHDESQAGTDRLPRDQHDAAAMESIKVDVRPALDNVEAVWDRVVVMPWMRLTGKTQFQPLPLLPSAAMRQAAAAEEQRMQAAMQEEKKQLEAQFQRGVTKCLPLYQMLHDCKQTAAAKSAGEEFDFANPAPASPVCG…
CYC	cytochrome c		TRINITY_DN1404_c7_g1_i1	MSVLVRWAAGRLCAGLSSSSSVFRAQNTRTHTRTHTSLALPRQPHSPTMSAEKGAKIFKTKCAQCHVIEQGGAHKQGPNLYGLYGRQSGQAEGFTYTDANKNSGIVWTEDTLFAYLKNPKKYIKGTKMVFAGIKQEAPRRDLIAYLREASSA*
CYC1	ubiquinol-cytochrome c reductase cytochrome c1 subunit	N-terminal sequence truncated	TRINITY_DN1483_c5_g7_i2	LLSLARAGAECEGHEVGIAFARAGGAMYRLARVGGAVLASAGVAGTVATAVVSASDDCVHPGEYQWSHHGALASFDHAAIRRGFQVYREVCASCHSLKRICYRNLVGVIGPESEIKAYAEDQDVQDGPDDTGEMFDRPGKLTDPLPSPYPNDEAARAANNGALPPDLSLMCKARHGGPDYIFSLLTGFMDPPAGKALLPGLHYNPYFPGGAIGMEPPLAGPGMVEYEDGTEASISQMAKDVTVFLNWAAEPEHDDRKRLGFQWLIVLGAAIMLTGYWKRLRFSPIKTQKIGWMAGRMPKANKKSKGF*
COX10	heme o synthase [EC:2.5.1.141]		TRINITY_DN1675_c3_g2_i1	MLLRTAPPAAAAAVGGGMSQRLRLQLLMAAAPAGRRLATQAGGGAAARDGVEAMVAAEKSTLGSAAPAAVAGEDKERGEGKEKEQMSTAGALAALSKVRLSALVVMTTSAGYLAAGATAAGGTAVDWSTLLLTCTGTSLAAAAANTFNQVYEREVDAKMRRTWMRPLARAHSPAGAAAPAPISPRGAIGWGTLCTLSSGAILYAGANPLTAALGLGNIALYAGPYTMMKRKTELNTWVGSLVGAIPPVMGWTAATGGELLAPEPALLASALFLWQFPHFFSLAWFNRKDYARGGFQMVPVNDPTGQRTADLVWRYSLYMYLFPLASALSGVTSSMFAVEGILINTYLLSLAHRFKQERTDGNARRVFRCSLWYLPLLLALFVYHSKHWRKNKKQKQEEK…
COX15	heme a synthase [EC:1.17.99.9]		TRINITY_DN1388_c8_g9_i1	MLRLCCCSAGAGGRAGGARGTAWAAGAMVRGQSSAPALSAGHVLAVARGALRGPVTRMRVMATKAAGVGAGPVPYRAQGVWLMGVAGLVGGMVVVGGLTRLTRSGLSMTDWKLQGGLPPMNAEEWEAEFERYKQFPEYTQRRSMTLEEFKGIFWWEYGHRMLGRVIGLAFVAPLAYFGLRGRIPPGFAPKLGVLLGLGGAQGLIGWWMVKSGLDVDPNKTRREIRVSPYRLATHLGMAFTTFGLLLWNGISLLQPPQQAEALGRMASMLSPNTIAKMGRLRQLAGISLLLSACTAMSGAFVAGNDAGRAYNMFPKMTDDAYIPDEILELEPTWRNFFENTATVQFDHRVLGLSTLTAILGTLGYARFAGGLWTSLPASTRFSLLSMGLVSATQVTLGIS…
mevalonate pathway
ACAT (veriant 1)	acetyl-CoA C-acetyltransferase [EC:2.3.1.9]	N-terminal sequence truncated	TRINITY_DN1400_c2_g9_i1	LGEAYEWNESNLCDKRWGWRPPGRPELCAVTSKNGYREDTHRTSEHRRCTPNYSSSSSSVPMLSRTLSPAVLRRAGDRLLSSSASAARNVVVVDGVRVPFLLASTRYNDLMAVDIAQLAIRGLLARTAALQPEDIDYVMLGTVIQETRTSNIAREAALNAGIPESVPAHTVTMACISANQAITTGAEKILSGLADVVVAGGVETFSDVPIRYSKNVRQRLIKAPKAMKKGAAGIMGLLKGLKLKDLAPEAPAIANYSTGEVMGHSSDRLAARFGVTREDQDLFALRSHHNAAAAHEQGLYDDELVPVNGETSENGVKADSTMEKMSSLKPAFIKPHGTHTAANSSFLSDGAAVSLIMSEEKALQLGMKPKAYLRTWEYVAVDPFEQLLLGPSYAIRKCL…
ACAT (veriant 2)	acetyl-CoA C-acetyltransferase [EC:2.3.1.9]		TRINITY_DN1412_c0_g1_i1	MLLARTAVARVSSSTSPQLLRAGLVTSLMHTSASASAAATSAGDGVSFGGREVVIASFARTPIARLGGGLASLTAPQLGAAAVREAISRAGIAPEDVEEAFLGNVVSAAVGQAPARQAIIYAGCPNTVPCTTVNKVCASGMKAVMLAAQSIALGVRDVMIAGGMESMSNIPYYLQQARTGYRLGNGVLIDGIVHDGLTDVYNDQHMGKCGDMCAEQYNFSREDQDAYALRSYERAARAWDSGKFDEEVVPVEVPQRRGDPVVVDRDEEYTNIKPEKIPSLRPAFDREGTVTAANASTINDGAAAMVIMSAEKAAEMGVEPLARIRGFGDAAKEPQEFTTAPAEAVPLALKHAGVSLEDIAYHEINEAFSVVSMANTQILNLDPDRVNVYGGAVALGHPI…
ACAT (veriant 3)	acetyl-CoA C-acetyltransferase [EC:2.3.1.9]	N-terminal sequence truncated	TRINITY_DN1494_c6_g1_i1	GGDANAVVVVDAVRTPIGRAKKGCFKDVTPDILLEAAFSGLLRRNPGVRAAEIGDIVVGNVLQPGSGAVMARMAQFQAGIPYEVPLTTINRQCSSGLQAFAVIASHIHSGFYDIGLAGGVESMSCNDMADGVPDVNWELVNANKHAKDCVLPMGITNENIAAKYGITREQQDSFAARSQSRAARAQEAGEFADEIVPVTIENDDGNGSTVVHHDDGIRPGTTVEKLARLRPSFKADGSTTAGNSSQVSDGAAAVLVTKRSVAEQNGWAQLGVFRSFAVVGVEPKIMGVGPAYAIPRALEQAGLRVADIDVFEVNEAFAAQCLWCAEHLGIPAEKLNPNGGAIALGHPLGCTGARQIATMLHYMNRRRLRYGVISMCIGTGMGAAAVFENPNC*
ACAT (veriant 4)	acetyl-CoA C-acetyltransferase [EC:2.3.1.9]		TRINITY_DN1609_c6_g13_i1	MAASRGIFIVGAKRTAFGALGGKLLHKSSTELAVHASKAAMAAGDVAAETVDAVFMGNVIQSSLDAPYLARHVGLQSGVPVPAPALTVNRLCGSGFEAVIQGAEAIELDGAQVTLCGGTESMSQAPMVVNGKDARFGVNLGVGLKLEDALWAGLTDSNIGLPMGITAENLAERYNISREDCDEYAARSQIEWGRANSEGIYQAEIAPMTLKSKKGETVFDTDEHPRPEVNMEKMAKLPTVFKKGGVVTAGGASGICDGAASLIVASEDACQRHNLTPLARIVSWKRVGCDPEVMGIGPVGAIQGALANAGDVSLDDVDLVEINEAFAAQYLACEKELGLDRARANRNGGAIALGHPLGASGARIMTHLSHELVRTGAKRAVGAACIGGGQGIAIVLEGM…
HMGCS	hydroxymethylglutaryl-CoA synthase [EC:2.3.3.10]		TRINITY_DN1717_c0_g1_i1	MPASAWTLSTAYMRSCTHMVQACLFPMCRNCRSCSPSTSCNRTVPELSFCSCRSCCKNSLRITGSPSSPGRAAAVADASALPHAFRAHPRPPTPRPPWPTGWRAPQGRRRRRRRRSRSMPSLPVPVLLNVSSGDHGHRAAGRRAAGGPVVAVSVRQSACAGALQCVSSEYSTTERGRQMATSADTATQTGDASAAPPAAPTPAAASAGSAASGGAGAAMPEEPRPENIGVLALEMYFPSTYVAQADLEQAHNCEGKYTVGLGQDNLAFCDDREDITSIILSVVQSLFEKYSIDPATIGRVEVGTESLIDKSKSVKTSLVRLFGENADIEGITSMNACYGGTAALFNSVAWMESREWDGRYALVVAGDIAVYEDGPARPTGGCGAVALLIGPDAPLALEP…
HMGCR	hydroxymethylglutaryl-CoA reductase (NADPH) [EC:1.1.1.34]		TRINITY_DN1475_c3_g7_i1	MSAAEVGARFLVEHGTSIVVGTVAFAVLSLATRLFGGSSGGGGATGPQSPRALQKGPRPRWEVLRVLNYFVIAVFVGSVTYAIFTWRRGMLSSVMAMAGVGEAGGAVAGEEEEGAGVLSSFFVPMLVLWCCCLAYFFGFFGISFLDQQAITRSPSTFGLAQLNREAQQSLSNSTSEEQNTTTGAHARVHTPMNDTPICAEKDMAARAKAKAKALEADAPAATSTPASAAAPAQSAAAATTGAGAGELSQEDVEAMTDEQVLDLVSQGVIKDHQLEKKLGDYERAVCVRRQLYEARIGRSMSALPYQGFDYERVFGANCEIVVGYVPLPCGIVGPMLLDGEPVYAPMATTEGCLVASTNRGCKAITQSGGAFSAVLKDGITRAPCVRLPSAMRAAAVKLW…
MVK	mevalonate kinase [EC:2.7.1.36]		TRINITY_DN1559_c3_g1_i1	MLCSLTDRQTDRQTDRQTEMSEGGTSRGHLGSGDSQSALAAAAAAGGQHQHEVCVSAPGKLILFGEHAVVHGVTAVAAALSDLRIFVEMRDLSRRKLVINLHDMIFADGSCFSHAVEPDLLRDKLAPIPEAFDLKGTPPSSMSLEGLRHALRDLPDTAQEALTAACFLATRMLPELFTDQAEGLPFAGLQIDVRSHMLPVGAGLGSSAAFSVALVAAFTQLRQELFGDLDGWTTESGDSEALEYDATPFPPNMLDAVNSWAFAAESVIHGKPSGVDNTVSCFGGAISFRKDVDELQQDDDIPPSVEINRVDHGVKFRALLVNTKIARKTSVLVEKVGQLLSQVPDIARPIFSSIEGISAEFLALCRAAPAESSSDGNASTSTWYEQVKRLMTINQHLLD…
PMVK	phosphomevalonate kinase [EC:2.7.4.2]		TRINITY_DN1591_c2_g25_i1	MAAAHSVALVASLAYTATAFAVARVSGSHARLRRRMRRERRRAQEEEDEEEEEEEEEEREEQQEEEREGSQAANVCPVTVSAPGKVLIAGGYLVLERPNVGLVLAASARFYAAVGLEKEEDAAEAEAEKEGQRQRGGGSPRARSPSNGSTMDSEEDDEVEMEAEAAGIHRPMSSASFASSTHSSSTGSLAAQRRRVAMRVSKGDLEEGAVRLQVYSPQFHTIYRYTLECEPSVQLIADYGQDANPFVLRCLEVTFTFLRQAVGAASFDSRLHALRARDTTIAITLQADNDFYSQREHLVRAGMPIIADSLRKLPKFLPCPRDSLNRVMVNKTGMGSSAALTTALVGALLHFFKVVDLSGTPVRYHLQVVHNLAQLCHALAQGKVGSGFDVSAAVMGSQV…
MVD	diphosphomevalonate decarboxylase [EC:4.1.1.33]		TRINITY_DN1465_c5_g1_i2	MAAAAAAAAGARVVVQETCSAPTNIAVIKYWGKKDRALNTPINSSVSVTLEQDDLRAVTTVAASKAFDRDRLWLNGTEEDISGNKRMRTCLAEVRRLAQDRVNAETGEVEIAKEDWPDYHVHIVSVNTFPTAAGLASSAAGFACLVFALGKLFNAKETYEGELSAIARQGSGSACRSLFGGFAEWRMGERADGRDSHGIQVADEHHWPELRALIMVVSDAKKDTSSTSGMMTSVETSELLRFRAENVVEPRLSAIKHAYWQRDFDTFGRITMQDSNQFHATCLDTYPPIFYMNDISRNIIRIVTAYNEYCGEVRAAYTFDAGPNAVIYTLDSYLKDLFAIMLHFYPPRLDQNPAGFCNNPDFQSSATNHFSQLPGDLLERLEATAHDSQPGDVKYVYVT…
IDI	isopentenyl-diphosphate Delta-isomerase [EC:5.3.3.2]		TRINITY_DN1351_c3_g3_i5	MAAWDGEGLSQDDLMIKDECIMLDENDAVIGHANKYECHRFNEATPRGILHRAFSVFLFDSQGRLLLQQRAKSKITFPSVWTNTCCSHPLHGYDPTEVDTPEDVAQGTVMGAKRAAVRKLLHELGVQPDQVPIEHFKFLTRLHYWAADVVTHGKKSEWGEHEIDYILFIQADVDLEPNPEEVDDVKYVTLPELQEMMKPGNGLLWSPWFRIIVEQFLVHWWQDLRETLTTDRWVDVSRVHRFDPTEEHMGGGGDAGPWLGQASANLADVAKNGRSHGTTTNEPGQFNRSLKQGAYGKIPIHKESQVSQLLRIDEVFAALKYKFGNSMENKIEVTDENVKFCDDMLGKVSRSFAAVIRQLPKGLCLDVLVFYLVLRALDSIEDDMKAFPDHKIKMGHLHE…
fatty acid biosynthesis
FASI	putative fatty acid synthase I		TRINITY_DN1558_c4_g5_i1	MASTTTTTTTTAAAAAAAEDSRIGIVGLSGRFPECNSVSEFLEKLWAGEDLLTTDDRRWPAGVHGIPERHGQLPDLEALDASFFQIHGSQAEKLDPQLRLLLESTFEALNDAGLSPERLRGSNTGVFVGACFSDMHDYTLRDASEVLGYENTGCAHSMFANRLSFAFDWQGPSYTVDTACSSSLVAFVNAVKALRDGDCDIAVVAGSSVTLRPEANLAFQKLHMLSPDGACMSFDTRANGYARSEAIGVIVLASERAMAAANADAAGSTSGAHVTRSGLPHREPYAYVRGCACNNDGFTTKGITFPNGSAQASLNRQVCHESGLHPSDIDYIEAHGTGTVAGDGVELKALDEVYGQAHTPDKPLLLGSVKSNMGHSEGAAGVMGLIKVLTAFDHGCLPG…
aminoacyl-tRNA synthetases
AspRS	mitochondrion-targeted aspartyl-tRNA synthetase	N-terminal sequence truncated	TRINITY_DN286_c0_g1_i2	DVGRRLRCGGLRLPCPRRTVHGWRRLLSAQPSAQSDVPLVALERLDPSAVPSAQQLWVRARVQHVRVKGGAAFLLLRAPPNVTLQACFFRSRDVPQNSQQEREEEALQQQLRALSPESVVDVRGSLLPVNASVSGGPVRGATLSNVELHLDALRVTSRPQKQLPFSVVDAAHSEAAIEASQSSARPYVRVGSDLRFDNRWLDLRVPAHNATMRIRSHLLQEMRQSLLADDFVEINSPKLVGGVSEGGADVFHLDYFGRPACLAQSPQLYKQLAIASDLGRVFEVGPVFRAENSNTRRHLCEFTGFDLEMKIEQSYREVLSVVHRMFRRAFSRVEQTSAAQLELVREMYPGDGARPVDLLPNATDSDTGGDNDEPMVVLHWDEAIRRLRDRGADASFDED…
GluRS	mitochondrion-targeted glutamyl-tRNA synthetase		TRINITY_DN1481_c4_g3_i2	MRLRFAPSPTGALHLGGARTALFNWLVARRSANGNASSGKFFVRIEDTDAERNREAHVRGILRDLRWLGLRWDSWEEEEGYAQGEAWEEGAVFQSRRRARHVQVAEDLMARGLAYPCFASKEDALRLRLEAKRTGKPPAYHRLWRNAPKEEVEARVRAGEPHTVRLKVPRREHKEDAWRVLDDMVRGEIRWHLPTVVPDFVILRPGGYPVYNFCVAVDDVDMRISHVLRGADHLTNSLQQLLVMEAMGVEAPPKYGHLSLMTDVHGQKLSKRRGAPSVNDFRAEGYLPEAIVNSLALMGWHPGLPADEDEGGDGDAITCSDGLDDAAAAVEEIFLQRTDLLAAFSQPRFPRFKPSASCFDPDRLRWINAQHVQGMDDNARVSALLAHAARTVASTNADV…
LeuRS	mitochondrion-targeted leucyl-tRNA synthetase	C-terminal sequence truncated	TRINITY_DN701_c0_g1_i1	MLRHWQRGLRRRPRLRLRSWQRTLLVTARACGTATNAKTDADAVTGATYRHAEVEARWQRHWEEQQTFRTGRFPRDAGRKKYILDMFPYPSGAGLHVGHPLGYTATDVVARYWRMRGYDVMHPMGWDAFGLPAEQHAVLTGTHPAETTAQNIDTFRRQLKALGFSYDWSREIATTDTDYVRWTQWIFLQLFRCGLAEQRDVPVNWCPALGTVLANEEIIDGKSERGGHPVVRTPLRQWVLKITQYADRLEDDLGGLDWPTGTMALQDQWIGRSHGMDIEFPLVSAHPGQARERDSLNDRDTIRVFTTRPDTLLGVTYLVLAPEHPLVPRIVSDEQREAVLAYVESTASKSDMDRTEVGEDVGKTGVFLGAFAEHPLTGDPVPIWTADYVLGDYGSGAVM…
SerRS	mitochondrion-targeted seryl-tRNA synthetase		TRINITY_DN1483_c6_g3_i1	MPSERAREERRPCDGAGADGQQQAPVLSLCPNRAWIYAVLVLPPGVDVAGPLGAVMWQAISARTGARCGCRRTVGGGRGMASMAVLCREREEAVRQVRRRAGRQEGDAGGEGERALWALWQADAARRTLQQARDEARGEVNRVSKEMAMAASSSSEREAELRAESKRAAEKAREAGEAMEISEAECRRLFLSMPNWLQEDVPAGTTEEENVVVKQWTPPQEPRQSQHSPWHDEIAGNTMLNMSHPDQAVRLSGRGFLVLSDQLARMERALVNFFMDVHTEEHGYREISVPHIVSRDAMEGTGQLPKFGDDMFQTTHGVHGQDSFLIPTAEVALTNLFRESVLPQDALPLAFAAATPCYRAEAGSTGTDTRGFIRVHQFTKVELVRIVEPAQSDQELNNL…
ThrRS	mitochondrion-targeted threonyl-tRNA synthetase	N-terminal sequence truncated	TRINITY_DN1518_c1_g1_i1	GLPRPARAARTAATVPASGGEDARMYWLRDATARVLALAMRRVYGPRVVPVGGPLVTEQGFSHDFLLLAPQQEPREAEAAEMEAEEGKLWIGEGELAAVQKEMARIMRRNLPFAVASEAADAARRRGLETHALRGEDVELALREGSGRADDQVAVVRLGQQQHQAAEEEGDDNNMYWDVLRGGGEGKETGEETLSSWRTGDINPEGCQLLAVGSVYWRGDETQPRLQRVSGTVWPTGAELEAYLELQKRLREQDHRVLGTQLGLFSLQEQAGGGLVFWHPNGAFVRHQIEELWRAEHLQGGYQFVYTPHIASQVLWQESGHLDYFEENMFQSLHVDQTPYRVRPMNCPFHCLMYKSAHRSYRELPMRWAELGTVYRNERSGTLHGLLRLRGFTQDDAHI…
ValRS	mitochondrion-targeted valyl-tRNA synthetase		TRINITY_DN1366_c6_g2_i10	MLQLLLLRGRRAPAGTLRGRRPCWPGAGRQSACAALPRARGVVCTEGERRPQGMATRYEFAEAEQRVYAWWERAGLFSPPAAKLGAEGGEKEAPPPFVMHMPPPNVTGHLHMGHALFVALQDCLVRFHRMRGRPTLWLPGTDHAGIATQLQVENHLFGGDGHGEGDGGGGGGRKERREAMGRREFERHVWQWKEDKGGYILRQLRRLGASADWSRERFTLDEGTMSSAVYRAFEELHQRGLIYRGDYMVNWSPALQTAVSDLEVEYVEEDAPMYHFRYYLCNNSVSGDAESISVATTRPETVLGDMAVCVHPEDARYRPFHDKHVVVPFVDREIPVITDERVDPTFGTGAVKITPGHDPFDYQLGLDHDLGPFLSVLTVDGRINENGGPYAGLDRAACR…
lysine biosynthesis
DapF	diaminopimelate epimerase [EC:5.1.1.7]	divergent (unusual insertions, bet hist with only 33% identity)	NODE_434_length_32027_cov_11.960970*	MDYTLHGLPPSVQIAALVCDEPALAELAALRTRPLLESPQPWPPHKFCSGHRRRPIGHQSWGGGRCRAPHRRSAEIVTPFQSNLAVDAEGAVPTVCGVASVPMAQPDTGRPQPCGNSDNRAALAFEKWQALGNDFVLIDCGGTATAQGAAVEHRLRHALRGPGSGAHADLEDTGDADGDAGRGEGVMERQESIAQRVVVRLCDRHRGVGADGVVFFSVQEEEDQAVVDMFFRNPDGSEGVCGNAMRCVVKRCYLRVCEGLAAAGGGEGGDASRDVLWRCRLRIECDGLRERVRDACVVRGETDREVHVRVGMGQPILRPEDVPTTLRPSQGGGSDELSVSVKGVPLRLPVDDGKGEKEEELVVTCVSMGNPHCVTFLPPPETDGEDEHEDEGKDQGRHR…
DAPDC	diaminopimelate decarboxylase [EC:4.1.1.20]		TRINITY_DN1380_c0_g1_i1	MLLLLRRGWRTVGAAAAAAAAATAAAVVAETRGRRVSAATADQGGGEEERLRFLTPELVRAAAERFGTPVYVYSEDAILRNAREAQRFPRPEGEGHGLTVRFAMKALPNAAVLRLLDREAGLCFDCSSGMEVHRALYAGVDPRKLSLSSQELPDDFEELVGQLGVKMNACSLHQLEEYGRRLGSGRGQAQSKIEVGLRVNPGEGSGGTNKTNVGGPHASFGVWHEQLPEAKRIASRYGLKIVRLHTHIGSGSDPRVWQRVAEASIRIVEQLPDVRVLNLGGGYKVARCRDEVSTDLQRIGQPVLRALRAFEARTGRRLQLEIEPGTFLVANAGSLVTRVQDIVSTGDARPGMDARPSAGEGHVFLKLDTGMTEILRPCLYGAQHPTVVVPHRDTSNASH…
subcellular targeting prediction for the lysine biosynthesis enzymes
	TaregtP. 2.0	MitoFates	Predotar	PredSL	DeepLoc	PrediSi
DapF	other (0.999)	No mitochondrial presequnce (its probability = 0.000)	none (= not localized to the mitochondrion or the ER)	other (= only low scores for the sigmnal peptide or mitochodnrial transit peptide)	Cytoplasm (probability 0.7083)	no signal peptide
DAPDC	Mitochondrial transfer peptide (0.8325)	Posessing mitochondrial presequence (with probability 0.937)	Mitochondrial (probability (0.95)	signal petide (score 0.932334)	Mitochondrion (probability 0.6882)	signal peptide (score 0.6922)
*Genomic scaffold, as the corresponding transcript sequence is truncated.
